# A Tail Fiber Protein and a Receptor-Binding Protein Mediate ICP2 Bacteriophage Interactions with *Vibrio cholerae* OmpU

**DOI:** 10.1101/2021.03.08.434494

**Authors:** Andrea N.W. Lim, Minmin Yen, Kimberley D. Seed, David W. Lazinski, Andrew Camilli

**Affiliations:** Department of Molecular Biology and Microbiology, Tufts University, School of Medicine, Boston, Massachusetts, USA; Department of Molecular Biology and Microbiology, Graduate School of Biomedical Sciences, Tufts University, School of Medicine, Boston, Massachusetts, USA

## Abstract

ICP2 is a virulent bacteriophage (phage) that preys on *Vibrio cholerae*. ICP2 was first isolated from cholera patient stool samples. Some of these stools also contained ICP2-resistant isogenic *V. cholerae* strains harboring missense mutations in the trimeric outer membrane porin protein OmpU, identifying it as the ICP2 receptor. In this study, we identify the ICP2 proteins that mediate interactions with OmpU by selecting for ICP2 host-range mutants within infant rabbits infected with a mixture of wild type and OmpU mutant strains. ICP2 host-range mutants had missense mutations in putative tail fiber gene *gp25* and putative adhesin *gp23*. Using site-specific mutagenesis we show that single or double mutations in *gp25* are sufficient to generate the host-range mutant phenotype. However, at least one additional mutation in *gp23* is required for robust plaque formation on specific OmpU mutants. Mutations in *gp23* alone were insufficient to give a host-range mutant phenotype. All ICP2 host-range mutants retained the ability to plaque on wild type *V. cholerae* cells. The strength of binding of host-range mutants to *V. cholerae* correlated with plaque morphology, indicating that the selected mutations in *gp25* and *gp23* restore molecular interactions with the receptor. We propose that ICP2 host-range mutants evolve by a two-step process where, first, *gp25* mutations are selected for their broad host-range, albeit accompanied by low level phage adsorption. Subsequent selection occurs for *gp23* mutations that further increase productive binding to specific OmpU alleles, allowing for near wild type efficiencies of adsorption and subsequent phage multiplication.

**Importance:** Concern over multidrug-resistant bacterial pathogens, including *Vibrio cholerae*, has led to a renewed interest in phage biology and their potential for phage therapy. ICP2 is a genetically unique virulent phage isolated from cholera patient stool samples. It is also one of three phages in a prophylactic cocktail shown to be effective in animal models of infection and the only one of the three that requires a protein receptor (OmpU). This study identifies a ICP2 tail fiber and a receptor binding protein and examines how ICP2 responds to the selective pressures of phage-resistant OmpU mutants. We found that this particular co-evolutionary arms race presents fitness costs to both ICP2 and *V. cholerae*.
