## Supplementary material for "A Tail Fiber Protein and a Receptor-Binding Protein Mediate ICP2 Bacteriophage Interactions with *Vibrio cholerae* OmpU": Table S2

### Sheet: Sheet1
Table S2. Missense mutations in ICP2 host-range mutants identified by whole-genome sequencing.
The name of each host-range mutant reflects the OmpU mutant it was isolated on, a number in parentheses to denote the isolate, and an R number if made by recombination. Mapping values for each single-nucleotide variant (SNV) are provided. Results for ICP2 stocks are shown interspersed in the table and at the bottom. Only mutations in gp25 are common to all host-range mutants. Mutations in gp23 we…
AT(1)
Reference Position	Type	Reference	Allele	Count	Coverage	Frequency	Gene	Amino acid change
14048	SNV	G	A	3364	3505	95.98	gp14	Ser106Leu
25670	SNV	T	C	4289	4343	98.76	gp25	Lys159Glu
AT(2)
Reference Position	Type	Reference	Allele	Count	Coverage	Frequency	Gene	Amino acid change
9086	SNV	C	T	2416	4679	51.63	gp09	Gly594Arg
13970	SNV	T	G	4789	5291	90.51	gp14	Asn132Thr
24598	SNV	T	C	6855	7311	93.76	gp25	Gln516Arg
24200	SNV	C	T	6716	7162	93.77	gp25	Gly649Arg
AT(3)
Reference Position	Type	Reference	Allele	Count	Coverage	Frequency	Gene	Amino acid change
24598	SNV	T	C	3904	4846	80.56	gp25	Gln516Arg
14048	SNV	G	A	3393	3537	95.93	gp14	Ser106Leu
AT(4)
Reference Position	Type	Reference	Allele	Count	Coverage	Frequency	Gene	Amino acid change
24188	SNV	T	C	2646	3739	70.77	gp25	Thr653Ala
25636	SNV	G	A	4310	4747	90.79	gp25	Pro170Leu
GD(1)R1
Reference Position	Type	Reference	Allele	Count	Coverage	Frequency	Gene	Amino acid change
13982	SNV	C	T	627	658	95.29	gp14	Ser128Asn
14048	SNV	G	A	550	575	95.65	gp14	Ser106Leu
25859	SNV	C	T	969	979	98.98	gp25	Asp96Asn
24119	SNV	A	C	669	669	100	gp25	Ser676Ala
GD(1)R2
Reference Position	Type	Reference	Allele	Count	Coverage	Frequency	Gene	Amino acid change
13982	SNV	C	T	299	314	95.22	gp14	Ser128Asn
14048	SNV	G	A	310	321	96.57	gp14	Ser106Leu
25859	SNV	C	T	521	526	99.05	gp25	Asp96Asn
24119	SNV	A	C	363	363	100	gp25	Ser676Ala
GD(6)R1
Reference Position	Type	Reference	Allele	Count	Coverage	Frequency	Gene	Amino acid change
13982	SNV	C	T	356	388	91.75	gp14	Ser128Asn
23921	SNV	A	G	536	538	99.63	gp25	Ser742Pro
VF(2)R1
Reference Position	Type	Reference	Allele	Count	Coverage	Frequency	Gene	Amino acid change
13982	SNV	C	T	556	581	95.7	gp14	Ser128Asn
23921	SNV	A	G	867	872	99.43	gp25	Ser742Pro
VF(2)R1 Stock 2
Reference Position	Type	Reference	Allele	Count	Coverage	Frequency	Gene	Amino acid change
13982	SNV	C	T	752	796	94.47	gp14	Ser128Asn
23921	SNV	A	G	1096	1099	99.73	gp25	Ser742Pro
VF(1)
Reference Position	Type	Reference	Allele	Count	Coverage	Frequency	Gene	Amino acid change
23921	SNV	A	G	8197	8229	99.61	gp25	Ser742Pro
21675	SNV	A	C	6751	6758	99.9	gp23	Ser188Ala
25841	SNV	T	C	8812	8815	99.97	gp25	Lys102Glu
VF(2)
Reference Position	Type	Reference	Allele	Count	Coverage	Frequency	Gene	Amino acid change
14048	SNV	G	A	7557	7881	95.89	gp14	Ser106Leu
23921	SNV	A	G	12660	12702	99.67	gp25	Ser742Pro
21675	SNV	A	C	11087	11095	99.93	gp23	Ser188Ala
VF(2)R2
Reference Position	Type	Reference	Allele	Count	Coverage	Frequency	Gene	Amino acid change
13982	SNV	C	T	1653	1750	94.46	gp14	Ser128Asn
23921	SNV	A	G	3243	3261	99.45	gp25	Ser742Pro
21675	SNV	A	C	2765	2766	99.96	gp23	Ser188Ala
GD(6)R2
Reference Position	Type	Reference	Allele	Count	Coverage	Frequency	Gene	Amino acid change
13982	SNV	C	T	1998	2113	94.56	gp14	Ser128Asn
23921	SNV	A	G	3461	3471	99.71	gp25	Ser742Pro
21675	SNV	A	C	3161	3162	99.97	gp23	Ser188Ala
GD(6)R2 Stock 2
Reference Position	Type	Reference	Allele	Count	Coverage	Frequency	Gene	Amino acid change
13982	SNV	C	T	581	608	95.56	gp14	Ser128Asn
23921	SNV	A	G	701	706	99.29	gp25	Ser742Pro
21675	SNV	A	C	760	760	100	gp23	Ser188Ala
GD(1)R3
Reference Position	Type	Reference	Allele	Count	Coverage	Frequency	Gene	Amino acid change
14048	SNV	G	A	374	381	98.16	gp14	Ser106Leu
13982	SNV	C	T	421	427	98.59	gp14	Ser128Asn
24226	SNV	T	C	430	436	98.62	gp25	Gln640Arg
24119	SNV	A	C	494	498	99.2	gp25	Ser676Ala
25859	SNV	C	T	636	639	99.53	gp25	Asp96Asn
21675	SNV	A	C	518	519	99.81	gp23	Ser188Ala
GD(1)R4
Reference Position	Type	Reference	Allele	Count	Coverage	Frequency	Gene	Amino acid change
13982	SNV	C	T	369	378	97.62	gp14	Ser128Asn
21675	SNV	A	C	527	534	98.69	gp23	Ser188Ala
24119	SNV	A	C	421	424	99.29	gp25	Ser676Ala
14048	SNV	G	A	330	332	99.4	gp14	Ser106Leu
25859	SNV	C	T	557	559	99.64	gp25	Asp96Asn
24272	SNV	C	T	435	435	100	gp25	Ala625Thr
GD(1)R5
Reference Position	Type	Reference	Allele	Count	Coverage	Frequency	Gene	Amino acid change
14048	SNV	G	A	644	655	98.32	gp14	Ser106Leu
13982	SNV	C	T	759	765	99.22	gp14	Ser128Asn
25859	SNV	C	T	1439	1449	99.31	gp25	Asp96Asn
24119	SNV	A	C	903	908	99.45	gp25	Ser676Ala
24076	SNV	T	C	907	911	99.56	gp25	Asn690Ser
21675	SNV	A	C	1042	1044	99.81	gp23	Ser188Ala
GD(1)R6
Reference Position	Type	Reference	Allele	Count	Coverage	Frequency	Gene	Amino acid change
23907	SNV	G	T	1194	1253	95.29	gp25	Phe746Leu
13982	SNV	C	T	1191	1212	98.27	gp14	Ser128Asn
23965	SNV	T	C	1395	1413	98.73	gp25	Glu727Gly
21675	SNV	A	C	1458	1469	99.25	gp23	Ser188Ala
14048	SNV	G	A	1124	1130	99.47	gp14	Ser106Leu
25859	SNV	C	T	1620	1625	99.69	gp25	Asp96Asn
24119	SNV	A	C	1351	1353	99.85	gp25	Ser676Ala
GD(1)R7
Reference Position	Type	Reference	Allele	Count	Coverage	Frequency	Gene	Amino acid change
13982	SNV	C	T	704	720	97.78	gp14	Ser128Asn
14048	SNV	G	A	683	692	98.7	gp14	Ser106Leu
24119	SNV	A	C	739	744	99.33	gp25	Ser676Ala
21675	SNV	A	C	879	884	99.43	gp23	Ser188Ala
24184	SNV	G	A	804	808	99.5	gp25	Pro654Leu
25859	SNV	C	T	947	950	99.68	gp25	Asp96Asn
GD(1)
Reference Position	Type	Reference	Allele	Count	Coverage	Frequency	Gene	Amino acid change
24119	SNV	A	C	7242	8658	83.65	gp25	Ser676Ala
25859	SNV	C	T	16391	19297	84.94	gp25	Asp96Asn
21612	SNV	T	G	12459	12477	99.86	gp23	Ser209Arg
GD(2)
Reference Position	Type	Reference	Allele	Count	Coverage	Frequency	Gene	Amino acid change
14048	SNV	G	A	7578	7874	96.24	gp14	Ser106Leu
24616	SNV	T	G	11488	11710	98.1	gp25	Gln510Pro
21612	SNV	T	G	14219	14245	99.82	gp23	Ser209Arg
24076	SNV	T	C	13295	13310	99.89	gp25	Asn690Ser
GD(3)
Reference Position	Type	Reference	Allele	Count	Coverage	Frequency	Gene	Amino acid change
14004	SNV	C	T	10320	10873	94.91	gp14	Val121Ile
25670	SNV	T	C	14788	14944	98.96	gp25	Lys159Glu
21612	SNV	T	G	16786	16808	99.87	gp23	Ser209Arg
23959	SNV	T	C	16168	16182	99.91	gp25	Asn729Ser
GD(4)
Reference Position	Type	Reference	Allele	Count	Coverage	Frequency	Gene	Amino acid change
14048	SNV	G	A	9873	10307	95.79	gp14	Ser106Leu
25636	SNV	G	A	15364	15472	99.3	gp25	Pro170Leu
24265	SNV	G	T	20882	20984	99.51	gp25	Ser627Tyr
21612	SNV	T	G	19019	19047	99.85	gp23	Ser209Arg
GD(5)
Reference Position	Type	Reference	Allele	Count	Coverage	Frequency	Gene	Amino acid change
14048	SNV	G	A	6624	6885	96.21	gp14	Ser106Leu
25636	SNV	G	A	11270	11293	99.8	gp25	Pro170Leu
21612	SNV	T	G	14408	14435	99.81	gp23	Ser209Arg
24076	SNV	T	G	12500	12504	99.97	gp25	Asn690Thr
GD(6)
Reference Position	Type	Reference	Allele	Count	Coverage	Frequency	Gene	Amino acid change
23921	SNV	A	G	10687	17307	61.75	gp25	Ser742Pro
25670	SNV	T	C	15348	15535	98.8	gp25	Lys159Glu
21612	SNV	T	G	17509	17528	99.89	gp23	Ser209Arg
GD(7)
Reference Position	Type	Reference	Allele	Count	Coverage	Frequency	Gene	Amino acid change
14048	SNV	G	A	9223	9600	96.07	gp14	Ser106Leu
23864	SNV	C	T	16274	16368	99.43	gp25	Val761Ile
21612	SNV	T	G	19137	19164	99.86	gp23	Ser209Arg
24616	SNV	T	A	17673	17682	99.95	gp25	Gln510Leu
VF(2)R3
Reference Position	Type	Reference	Allele	Count	Coverage	Frequency	Gene	Amino acid change
13982	SNV	C	T	917	975	94.05	gp14	Ser128Asn
21612	SNV	T	G	1859	1871	99.36	gp23	Ser209Arg
23921	SNV	A	G	1624	1626	99.88	gp25	Ser742Pro
VF(2)R3 Stock 2
Reference Position	Type	Reference	Allele	Count	Coverage	Frequency	Gene	Amino acid change
13982	SNV	C	T	575	604	95.2	gp14	Ser128Asn
21612	SNV	T	G	785	785	100	gp23	Ser209Arg
23921	SNV	A	G	670	674	99.41	gp25	Ser742Pro
GD(1)R8
Reference Position	Type	Reference	Allele	Count	Coverage	Frequency	Gene	Amino acid change
14048	SNV	G	A	271	277	97.83	gp14	Ser106Leu
21612	SNV	T	G	455	461	98.7	gp23	Ser209Arg
24119	SNV	A	C	353	357	98.88	gp25	Ser676Ala
13982	SNV	C	T	296	298	99.33	gp14	Ser128Asn
25859	SNV	C	T	445	447	99.55	gp25	Asp96Asn
GD(1)R9
Reference Position	Type	Reference	Allele	Count	Coverage	Frequency	Gene	Amino acid change
24643	SNV	T	C	393	494	79.55	gp25	Gln501Arg
21612	SNV	T	G	646	659	98.03	gp23	Ser209Arg
25859	SNV	C	T	688	694	99.14	gp25	Asp96Asn
14048	SNV	G	A	386	389	99.23	gp14	Ser106Leu
13982	SNV	C	T	437	439	99.54	gp14	Ser128Asn
24119	SNV	A	C	477	479	99.58	gp25	Ser676Ala
GD(1)R10
Reference Position	Type	Reference	Allele	Count	Coverage	Frequency	Gene	Amino acid change
24321	SNV	T	G	322	335	96.12	gp25	Lys608Asn
21612	SNV	T	G	435	441	98.64	gp23	Ser209Arg
14048	SNV	G	A	269	272	98.9	gp14	Ser106Leu
13982	SNV	C	T	278	280	99.29	gp14	Ser128Asn
24119	SNV	A	C	368	369	99.73	gp25	Ser676Ala
25859	SNV	C	T	527	528	99.81	gp25	Asp96Asn
GD(1)R11
Reference Position	Type	Reference	Allele	Count	Coverage	Frequency	Gene	Amino acid change
21667	SNV	G	T	432	462	93.51	gp23	Asn190Lys
13982	SNV	C	T	372	383	97.13	gp14	Ser128Asn
21612	SNV	T	G	554	562	98.58	gp23	Ser209Arg
14048	SNV	G	A	348	352	98.86	gp14	Ser106Leu
25859	SNV	C	T	572	577	99.13	gp25	Asp96Asn
24119	SNV	A	C	422	425	99.29	gp25	Ser676Ala
ATdup(1)
Reference Position	Type	Reference	Allele	Count	Coverage	Frequency	Gene	Amino acid change
13982	SNV	C	T	13	16	81.25	gp14	Ser128Asn
24146	SNV	G	T	18	19	94.74	gp25	Gln667Lys
14048	SNV	G	A	18	18	100	gp14	Ser106Leu
ATdup(2)
Reference Position	Type	Reference	Allele	Count	Coverage	Frequency	Gene	Amino acid change
13982	SNV	C	T	8203	8523	96.25	gp14	Ser128Asn
1130	SNV	T	C	7259	7412	97.94	gp03	Gln37Arg
37960	SNV	A	G	7270	7364	98.72	gp47	Asp9Gly
24076	SNV	T	C	12829	12851	99.83	gp25	Asn690Ser
14048	SNV	G	A	7128	7139	99.85	gp14	Ser106Leu
24226	SNV	T	C	13331	13342	99.92	gp25	Gln640Arg
ATdup(3)
Reference Position	Type	Reference	Allele	Count	Coverage	Frequency	Gene	Amino acid change
13982	SNV	C	T	1345	1406	95.66	gp14	Ser128Asn
33639	SNV	A	G	501	516	97.09	gp40	Glu254Gly
38039	SNV	T	G	897	916	97.93	gp47	Asp35Glu
38428	SNV	T	C	557	567	98.24	gp48
46428	SNV	A	G	789	793	99.5
41551	SNV	T	C	757	758	99.87	gp51	Tyr158His
24145	SNV	T	C	2503	2506	99.88	gp25	Gln667Arg
24188	SNV	T	C	2531	2534	99.88	gp25	Thr653Ala
14048	SNV	G	A	1231	1232	99.92	gp14	Ser106Leu
WT Stock 1
Reference Position	Type	Reference	Allele	Count	Coverage	Frequency	Gene	Amino acid change
13970	SNV	T	G	1075	1449	74.19	gp14	Asn132Thr
WT Stock 2
Reference Position	Type	Reference	Allele	Count	Coverage	Frequency	Gene	Amino acid change
13982	SNV	C	T	2621	3144	83.37	gp14	Ser128Asn
14048	SNV	G	A	2303	2377	96.89	gp14	Ser106Leu
WT Stock 3
Reference Position	Type	Reference	Allele	Count	Coverage	Frequency	Gene	Amino acid change
13982	SNV	C	T	3139	3807	82.45	gp14	Ser128Asn
14048	SNV	G	A	3021	3112	97.08	gp14	Ser106Leu
WT Stock 4
Reference Position	Type	Reference	Allele	Count	Coverage	Frequency	Gene	Amino acid change
6292	SNV	C	A	4302	4435	97	gp06	Arg478Leu
13970	SNV	T	G	4470	4549	98.26	gp14	Asn132Thr
WT Stock 5
Reference Position	Type	Reference	Allele	Count	Coverage	Frequency	Gene	Amino acid change
13970	SNV	T	G	2994	3048	98.23	gp14	Asn132Thr
WT Stock 6
Reference Position	Length	Reference	Allele	Count	Coverage	Frequency	Overlapping annotations	Amino acid change
13982	1	C	T	1426	2845	50.12	gp14	Ser128Asn
