## Supplementary material for "A Tail Fiber Protein and a Receptor-Binding Protein Mediate ICP2 Bacteriophage Interactions with *Vibrio cholerae* OmpU": Table S1

### Sheet: Sheet1
Table S1. V. cholerae cells gained phage resistance after ~6 hrs of infection.
Infections were carried out as described in the protocol for predation killing assays, with only one replicate per infection. The remaining V. cholerae cells in each infection were serially diluted and dribble plated onto LB plates supplemented with 100 µg/ml streptomycin. Single colonies of various sizes were then selected from each infection and resuspended and regrown at 37°C in 100 µl of LB w…
Phage	Host	# of Resistant Colonies	# of Partially Resistant Colonies	# of Sensitive Colonies	Total # of Colonies Tested
WT ICP2	WT Vc	6	0	0	6
WT ICP2	WT Vc	10	0	0	10
WT ICP2	WT Vc	10	0	0	10
WT ICP2	V324F	5	0	0	5
WT ICP2	V324F	10	0	0	10
WT ICP2	V324F	10	0	0	10
WT ICP2	G325D	5	0	0	5
WT ICP2	G325D	10	0	0	10
WT ICP2	G325D	10	0	0	10
VF(2)R1	WT Vc	6	0	0	6
VF(2)R1	WT Vc	10	0	0	10
VF(2)R1	WT Vc	8	2	0	10
VF(2)R1	V324F	0	5	0	5
VF(2)R1	V324F	0	10	0	10
VF(2)R1	V324F	0	9	0	9
VF(2)R1	G325D	3	7	0	10
VF(2)R1	G325D	0	10	0	10
VF(2)R3	WT Vc	10	0	0	10
VF(2)R3	WT Vc	7	3	0	10
VF(2)R3	V324F	0	9	0	9
VF(2)R3	V324F	0	10	0	10
VF(2)R3	G325D	0	0	5	5
VF(2)R3	G325D	0	10	0	10
VF(2)R3	G325D	0	10	0	10
GD(6)R2	WT Vc	6	4	0	10
GD(6)R2	WT Vc	3	3	0	6
GD(6)R2	WT Vc	6	4	0	10
GD(6)R2	V324F	0	0	5	5
GD(6)R2	V324F	5	2	3	10
GD(6)R2	G325D	10	0	0	10
GD(1)R1	WT Vc	5	1	2	8
GD(1)R1	V324F	10	0	0	10
GD(1)R1	G325D	1	4	0	5
GD(1)R1	G325D	9	1	0	10
GD(1)R3	WT Vc	9	1	0	10
GD(1)R3	V324F	8	1	0	9
GD(1)R3	V324F	4	0	1	5
GD(1)R3	G325D	9	1	0	10
GD(1)R7	WT Vc	9	1	0	10
GD(1)R7	WT Vc	1	5	0	6
GD(1)R7	V324F	2	0	2	4
GD(1)R7	V324F	2	0	6	8
GD(1)R7	G325D	10	0	0	10
GD(1)R8	WT Vc	9	0	1	10
GD(1)R8	V324F	10	0	0	10
GD(1)R8	G325D	0	0	5	5
GD(1)R8	G325D	0	0	10	10
GD(1)R9	WT Vc	8	0	1	9
GD(1)R9	V324F	10	0	0	10
GD(1)R9	G325D	0	0	5	5
GD(1)R9	G325D	1	1	8	10
GD(1)R11	WT Vc	10	0	0	10
GD(1)R11	V324F	10	0	0	10
GD(1)R11	G325D	2	2	1	5
GD(1)R11	G325D	10	0	0	10
